# Taxonomic variability over functional stability in the microbiome of Cystic Fibrosis patients chronically infected by *Pseudomonas aeruginosa*

**DOI:** 10.1101/609057

**Authors:** Giovanni Bacci, Giovanni Taccetti, Daniela Dolce, Federica Armanini, Nicola Segata, Francesca Di Cesare, Vincenzina Lucidi, Ersilia Fiscarelli, Patrizia Morelli, Rosaria Casciaro, Anna Negroni, Alessio Mengoni, Annamaria Bevivino

**Affiliations:** Department of Biology, University of Florence, Sesto Fiorentino, 50019, Florence, Italy; Cystic Fibrosis Center, Anna Meyer Children’s University Hospital, Department of Pediatrics Medicine, Florence, 50139, Italy; Centre for Integrative Biology, University of Trento, Trento, 38122, Italy; Children’s Hospital and Research Institute Bambino Gesù, Rome, 00165, Italy; Cystic Fibrosis Center, IRCCS G. Gaslini Institute, Department of Pediatrics, Genoa, 16147, Italy; Department for Sustainability, Italian National Agency for New Technologies, Energy and Sustainable Economic Development, ENEA, 00123 Rome, Italy

**Keywords:** cystic fibrosis, lung microbiome, longitudinal studies, metagenome composition, antibiotic resistance genes

## Abstract

Although the cystic fibrosis (CF) lung microbiome has been characterized in several studies, little is still known about the functions harboured by those bacteria, and how they change with disease status and antibiotic treatment. The aim of this study was to investigate the taxonomic and functional temporal dynamics of airways microbiome in a cohort of CF patients. Multiple sputum samples were collected over 15 months from 22 patients with chronic *P. aeruginosa* infection, for a total of 79 samples. DNA extracted from samples was subjected to shotgun metagenomic sequencing allowing either strain-level taxonomic profiling and assessment of the functional metagenomic repertoire. High inter-patient taxonomic heterogeneity was found with short-term compositional changes during exacerbations and following antibiotic treatment. Each patient exhibited distinct sputum microbial communities at the taxonomic level, and strain-specific colonization of traditional CF pathogens, including *P. aeruginosa*, and emerging pathogens. Sputum microbiome was found to be extraordinarily resilient following antibiotic treatment, with rapid recovery of taxa and metagenome-associated gene functions. In particular, a large core set of genes, including antibiotic resistance genes, were shared across patients despite observed differences in clinical status or antibiotic treatment, and constantly detected in the lung microbiome of all subjects independently from known antibiotic exposure, suggesting an overall microbiome-associated functions stability despite taxonomic fluctuations of the communities.

**IMPORTANCE:** While the dynamics of CF sputum microbial composition were highly patient-specific, the overall sputum metagenome composition was stable, showing a high resilience along time and antibiotic exposure. The high degree of redundancy in the CF lung microbiome could testifies ecological aspects connected to the disease that were never considered so far, as the large core-set of genes shared between patients despite observed differences in clinical status or antibiotic treatment. Investigations on the actual functionality (e.g. by metatranscriptomics) of the identified core-set of genes could provide clues on genetic function of the microbiome to be targeted in future therapeutic treatments.
