## Supplementary material for "Taxonomic variability over functional stability in the microbiome of Cystic Fibrosis patients chronically infected by *Pseudomonas aeruginosa*": Table S1

### Sheet: Foglio2
Name.File	Sample	Hospital	FEV1 % value	Time	days	Months.correct	Status	Cultured-based diagnostic microbiology	Antimicrobial therapy
CF_ABB01SS_t0M15	B01	OPBG	40	0	0	0	baseline	P. aeruginosa	Colistimethate Sodium (A); Tobramycin (IV); Levofloxacin (IV)
CF_ABB01SS_t1M16	B01	OPBG	42	1	83	3	baseline	P. aeruginosa; C. albicans	Colistimethate Sodium (A); Clarithromycin (O); Rifampicin (O)
CF_ABB01SS_t2M16	B01	OPBG	35	2	217	8	baseline	P. aeruginosa	Colistimethate Sodium (A); Levofloxacin (O); Clarithromycin (O); Rifampicin (O)
CF_ABB01SS_t3M16	B01	OPBG	33	3	264	9	treatment	P. aeruginosa	Colistimethate Sodium (A); Meropenem (IV); Tobramycin (IV)
CF_ABB01SS_trecovery1M16	B01	OPBG	35	3	280	10	recovery	P. aeruginosa; C. albicans	Colistimethate Sodium (A)
CF_ABB02SS_t0M15	B02	OPBG	49	0	0	0	baseline	P. aeruginosa; A. xylosoxidans; C. albicans	Aztreonam (A); Colistimethate Sodium (A); Levofloxacin (O)
CF_ABB02SS_t2M16	B02	OPBG	54	2	49	2	recovery	P. aeruginosa; A. xylosoxidans; C. albicans	Aztreonam (A); Colistimethate Sodium (A)
CF_ABB02SS_t3M16	B02	OPBG	61	3	280	10	baseline	P. aeruginosa; A. xylosoxidans	Aztreonam (A); Colistimethate Sodium (A)
CF_ABB03SS_t0M15	B03	OPBG	53	0	0	0	baseline	P. aeruginosa; C. albicans	Colistimethate Sodium (A)
CF_ABB03SS_t1M16	B03	OPBG	54	1	77	2	baseline	P. aeruginosa; C. albicans	Colistimethate Sodium (A)
CF_ABB03SS_t2M16	B03	OPBG	55	2	224	7	baseline	P. aeruginosa; H. influenzae; Streptococcus C	Colistimethate Sodium (A)
CF_ABB03SS_t3M16	B03	OPBG	58	3	276	9	baseline	P. aeruginosa; Streptococcus C	Colistimethate Sodium (A)
CF_ABB06SS_t0M15	B06	OPBG	58	0	0	0	baseline	P. aeruginosa; MSSA	Azithromycin (O); Ciprofloxacin (O)
CF_ABB06SS_t1M16	B06	OPBG	52	1	111	3	baseline	P. aeruginosa; MSSA	Colistimethate Sodium (A)
CF_ABB06SS_t2M16	B06	OPBG	63	2	272	9	baseline	P. aeruginosa; MSSA; S. marcescens; A. fumigatus	Colistimethate Sodium (A); Azithromycin (O); Metronidazole (O)
CF_ABB06SS_t3M16	B06	OPBG	68	3	378	12	baseline	P. aeruginosa; MSSA; S. marcescens; A. fumigatus	Azithromycin (O); Metronidazole (O)
CF_ABG10SS_t0M15	G10	G. Gaslini	55	0	0	0	baseline	P. aeruginosa; Acinetobacter srecoverycies	Colistimethate Sodium (A); Ciprofloxacin (O); Azithromycin (O)
CF_ABG10SS_t1M16	G10	G. Gaslini	46	1	126	4	baseline	P. aeruginosa; MSSA	Colistimethate Sodium (A); Azithromycin (O)
CF_ABG10SS_t2M16	G10	G. Gaslini	61	2	246	8	baseline	P. aeruginosa; MSSA; filamentous fungi	Colistimethate Sodium (A); Azithromycin (O)
CF_ABG10SS_t3M16	G10	G. Gaslini	54	3	412	14	baseline	P. aeruginosa	Colistimethate Sodium (A); Azithromycin (O)
CF_ABG24SS_t0M15	G24	G. Gaslini	36	0	0	0	baseline	P. aeruginosa; MSSA; S. multivorum; D. acidovorans	Colistimethate Sodium (A)
CF_ABG24SS_t1M16	G24	G. Gaslini	26	1	120	4	treatment	S. marcescens; MSSA; C. albicans	Colistimethate Sodium (A); Ceftazidime (IV); Amikacin (IV)
CF_ABG24SS_trecovery2M16	G24	G. Gaslini	39	2	135	5	recovery	P. aeruginosa; MSSA	NA
CF_ABG28SS_t0M15	G28	G. Gaslini	44	0	0	0	baseline	P. aeruginosa; MSSA; A. xylosoxidans	Colistimethate Sodium (A); Azithromycin (O)
CF_ABG28SS_t1M16	G28	G. Gaslini	41	1	151	5	baseline	P. aeruginosa; MSSA; A. xylosoxidans	Colistimethate Sodium (A); Azithromycin (O); Levofloxacin (O); Sulfamethoxazole-trimethoprim (O)
CF_ABG30SS_t0M15	G30	G. Gaslini	54	0	0	0	baseline	P. aeruginosa; MSSA	Colistimethate Sodium (O); Ciprofloxacin (O); Amoxicillin-Clauvanic acid (O)
CF_ABG31SS_t0M15	G31	G. Gaslini	40	0	0	0	baseline	P. aeruginosa	Colistimethate Sodium (A)
CF_ABG31SS_t1M16	G31	G. Gaslini	43	1	123	4	baseline	P. aeruginosa	Colistimethate Sodium (A)
CF_ABG34SS_t1M16	G34	G. Gaslini	47	1	NA	NA	baseline	P. aeruginosa; MSSA	Aztreonam (O); Azithromycin (O)
CF_ABM05SS_t0M15	M05	Meyer	34	0	0	0	baseline	P. aeruginosa	Tobramycin (A); Colistimethate Sodium (A)
CF_ABM05SS_t1M16	M05	Meyer	35	1	77	3	baseline	P. aeruginosa	Tobramycin (A); Colistimethate Sodium (A)
CF_ABM05SS_t2M16	M05	Meyer	37	2	119	4	baseline	P. aeruginosa	Tobramycin (A); Colistimethate Sodium (A; Meropenem (IV); Tobramycin (IV))
CF_ABM05SS_t3M16	M05	Meyer	33	3	320	11	baseline	P. aeruginosa	Tobramycin (A); Colistimethate Sodium (A)
CF_ABM19SS_t0M15	M19	Meyer	44	0	0	0	baseline	P. aeruginosa; MSSA; A. fumigatus	Tobramycin (A); Colistimethate Sodium (A)
CF_ABM19SS_t1M16	M19	Meyer	49	1	105	3	baseline	P. aeruginosa; MSSA; A. fumigatus; S. apiospermum	Tobramycin (A); Colistimethate Sodium (A)
CF_ABM19SS_t2M16	M19	Meyer	39	2	233	8	baseline	P. aeruginosa; S. aureus; A. fumigatus; S. apiospermum; S. maltophilia	Tobramycin (A); Colistimethate Sodium (A); Minocycline (O); Voriconazole (O)
CF_ABM19SS_t3M16	M19	Meyer	44	3	331	11	baseline	P. aeruginosa; S. apiospermum	Tobramycin (A); Colistimethate Sodium (A)
CF_ABM21SS_t0M15	M21	Meyer	48	0	0	0	baseline	P. aeruginosa; MRSA	Tobramycin (A); Colistimethate Sodium (A)
CF_ABM21SS_t1M16	M21	Meyer	44	1	21	1	treatment	P. aeruginosa; MRSA	Tobramycin (A); Colistimethate Sodium (A); Ciprofloxacin (O), Meropenem, Teicoplanin (IV)
CF_ABM21SS_t2M16	M21	Meyer	64	2	194	6	baseline	P. aeruginosa; MRSA	Tobramycin (A); Colistimethate Sodium (A); Vancomycin (A)
CF_ABM21SS_trecovery1M16	M21	Meyer	50	1	35	1	recovery	P. aeruginosa; MRSA	Tobramycin (A); Colistimethate Sodium (A); Meropenem, Teicoplanin (IV)
CF_ABM22SS_t0M15	M22	Meyer	49	0	0	0	treatment	P. aeruginosa; A. fumigatus	Tobramycin (A); Colistimethate Sodium (A); Ciprofloxacin (O)
CF_ABM22SS_t1M16	M22	Meyer	54	0	147	5	baseline	P. aeruginosa; A. fumigatus	Tobramycin (A); Colistimethate Sodium (A)
CF_ABM22SS_t2M16	M22	Meyer	50	1	294	10	baseline	P. aeruginosa; A. fumigatus	Tobramycin (A); Colistimethate Sodium (A); Ceftazidime (IV); Tobramycin (IV)
CF_ABM22SS_t3M16	M22	Meyer	51	2	418	14	baseline	P. aeruginosa; A. fumigatus	Tobramycin (A); Colistimethate Sodium (A); Aztreonam (A)
CF_ABM22SS_trecovery1M16	M22	Meyer	48	0	21	1	recovery	P. aeruginosa; A. fumigatus	Tobramycin (A); Colistimethate Sodium (A); Sulfamethoxazole-trimethoprim (O); Ciprofloxacin (O)
CF_ABM23SS_t0M15	M23	Meyer	34	0	0	0	treatment	A. fumigatus	Tobramycin (A); Colistimethate Sodium (A); Azithromycin (O), Ceftazidime (IV); Tobramycin (IV); Sulfamethoxazole-trimethoprim (O); Minocycline (O)
CF_ABM23SS_t1M16	M23	Meyer	35	1	133	5	baseline	P. aeruginosa; MSSA; A. fumigatus	Tobramycin (A); Colistimethate Sodium (A); Azithromycin (O)
CF_ABM23SS_t2M16	M23	Meyer	39	2	203	7	baseline	P. aeruginosa; A. fumigatus	Tobramycin (A); Colistimethate Sodium (A); Azithromycin (O)
CF_ABM23SS_trecovery1M16	M23	Meyer	40	0	21	1	recovery	P. aeruginosa; MSSA	Tobramycin (A); Colistimethate Sodium (A); Azithromycin (O); Sulfamethoxazole-trimethoprim (O)
CF_ABM24SS_t0M15	M24	Meyer	33	0	0	0	baseline	P. aeruginosa; MRSA	Tobramycin (A); Colistimethate Sodium (A); Azithromycin (O); Sulfamethoxazole-trimethoprim (O); Levofloxacin (O)
CF_ABM24SS_t1M16	M24	Meyer	37	1	91	3	baseline	P. aeruginosa; MSSA	Tobramycin (A); Colistimethate Sodium (A); Azithromycin (O)
CF_ABM24SS_t2M16	M24	Meyer	35	2	215	7	baseline	P. aeruginosa; MRSA	Tobramycin (A); Colistimethate Sodium (A); Azithromycin (O)
CF_ABM24SS_t3M16	M24	Meyer	36	3	322	11	baseline	P. aeruginosa; MSSA	Tobramycin (A); Colistimethate Sodium (A); Azithromycin (O)
CF_ABM25SS_t0M15	M25	Meyer	45	0	0	0	recovery	P. aeruginosa; S. maltophilia	Azithromycin (O); Ciprofloxacin (O)
CF_ABM25SS_t1M16	M25	Meyer	46	1	112	4	baseline	P. aeruginosa	Azithromycin (O)
CF_ABM25SS_t2M16	M25	Meyer	37	2	259	9	baseline	P. aeruginosa	Azithromycin (O)
CF_ABM25SS_t3M16	M25	Meyer	42	3	369	13	baseline	P. aeruginosa	Azithromycin (O)
CF_ABM26SS_t0M15	M26	Meyer	33	0	0	0	treatment	P. aeruginosa	Azithromycin (O); Minocycline (O); Levofloxacin (O)
CF_ABM26SS_t1M16	M26	Meyer	40	1	136	4	baseline	P. aeruginosa	Azithromycin (O)
CF_ABM26SS_t2M16	M26	Meyer	45	2	221	7	baseline	P. aeruginosa	Azithromycin (O)
CF_ABM26SS_t3M16	M26	Meyer	39	3	394	13	baseline	P. aeruginosa	Azithromycin (O)
CF_ABM26SS_trecovery1M16	M26	Meyer	41	0	26	1	recovery	P. aeruginosa	Azithromycin (O); Ciprofloxacin (O)
CF_ABM28SS_t0M15	M28	Meyer	42	0	0	0	baseline	P. aeruginosa	Tobramycin (A); Colistimethate Sodium (A); Azithromycin (O)
CF_ABM28SS_t1M16	M28	Meyer	37	1	77	3	baseline	P. aeruginosa; MRSA	Tobramycin (A); Colistimethate Sodium (A); Azithromycin (O)
CF_ABM28SS_t2M16	M28	Meyer	38	2	209	7	baseline	MSSA	Tobramycin (A); Colistimethate Sodium (A); Azithromycin (O)
CF_ABM28SS_t3M16	M28	Meyer	39	3	315	11	baseline	MSSA	Tobramycin (A); Colistimethate Sodium (A); Azithromycin (O)
CF_ABM29SS_t0M15	M29	Meyer	53	0	0	0	recovery	P. aeruginosa	Tobramycin (A); Colistimethate Sodium (A); Azithromycin (O)
CF_ABM29SS_t1M16	M29	Meyer	46	1	49	2	baseline	P. aeruginosa	Tobramycin (A); Colistimethate Sodium (A); Azithromycin (O)
CF_ABM29SS_t2M16	M29	Meyer	38	2	161	6	baseline	P. aeruginosa; MSSA	Tobramycin (A); Colistimethate Sodium (A); Azithromycin (O); Ciprofloxacin (O); Sulfamethoxazole-trimethoprim (O)
CF_ABM29SS_t3M16	M29	Meyer	37	3	293	10	baseline	P. aeruginosa; MSSA	Tobramycin (A); Colistimethate Sodium (A); Azithromycin (O)
CF_ABM31SS_t0M15	M31	Meyer	31	0	0	0	baseline	P. aeruginosa; A. fumigatus	Tobramycin (A); Colistimethate Sodium (A); Azithromycin (O); Minocycline (O); Amoxicillin-Clauvanic acid (O)
CF_ABM31SS_t1M16	M31	Meyer	26	1	159	5	treatment	P. aeruginosa	Tobramycin (A); Colistimethate Sodium (A); Azithromycin (O)
CF_ABM31SS_t2M16	M31	Meyer	41	2	238	8	baseline	P. aeruginosa; A. fumigatus	Tobramycin (A); Colistimethate Sodium (A); Azithromycin (O); Minocycline (O); Amoxicillin-Clauvanic acid (O)
CF_ABM33SS_t0M15	M33	Meyer	36	0	0	0	treatment	P. aeruginosa; MRSA	Tobramycin (A); Colistimethate Sodium (A); Azithromycin (O); Vancomycin (IV); Ceftazidime (IV); Tobramycin (IV)
CF_ABM33SS_t1M16	M33	Meyer	47	1	98	3	baseline	P. aeruginosa	Tobramycin (A); Colistimethate Sodium (A); Azithromycin (O)
CF_ABM33SS_t2M16	M33	Meyer	44	2	181	6	baseline	P. aeruginosa; A. fumigatus	Tobramycin (A); Colistimethate Sodium (A); Azithromycin (O)
CF_ABM33SS_t3M16	M33	Meyer	14	3	259	9	baseline	P. aeruginosa; A. fumigatus	Tobramycin (A); Colistimethate Sodium (A); Azithromycin (O)
CF_ABM33SS_trecovery1M16	M33	Meyer	36	0	28	1	recovery	P. aeruginosa	Tobramycin (A); Colistimethate Sodium (A); Azithromycin (O); Minocycline (O); Linezolid (O)
OPBG=Children's Hospital and Research Institute Bambino Gesù (Rome, Italy)
Meyer=Cystic Fibrosis Center, Anna Meyer Children’s University Hospital (Florence, Italy)
G. Gaslini=G. Gaslini Institute (University of Genoa, Genoa, Italy)
baseline=when clinically stable and at their clinical and physiological baseline
treatment=at exacerbation-associated antibiotic treatments
recovery=upon completion of antibiotic treatment
MRSA= methicillin resistant S. aureus
MSSA=methicillin sensitive S. aureus
Antibiotic (A)= aerosol administration
Antibiotic (O)=oral administration
Antibiotic (IV)=intravenous administration
